# Recurrent *FBXW7* mutations bypass Wnt/β-catenin addiction in cancer

**DOI:** 10.1101/2023.07.28.550933

**Authors:** Zheng Zhong, David M. Virshup

**Affiliations:** Program in Cancer and Stem Cell Biology, Duke-NUS Medical School, Singapore 169857; Department of Pediatrics, Duke University, Durham, North Carolina, USA 27710

## Abstract

Pathologic Wnt/β-catenin signaling drives various cancers, leading to multiple approaches to drug this pathway. Appropriate patient selection can maximize success of these interventions. Wnt ligand addiction is a druggable vulnerability in *RNF43*-mutant/*RSPO*-fusion cancers. However, pharmacologically targeting the biogenesis of Wnt ligands, e.g., with PORCN inhibitors, has shown mixed therapeutic responses, possibly due to tumor heterogeneity. Here we show that the tumor suppressor *FBXW7* is frequently mutated in *RNF43*-mutant/*RSPO*-fusion tumors, and *FBXW7* mutations cause intrinsic resistance to anti-Wnt therapies. Mechanistically, inactivation of FBXW7 stabilizes multiple oncoproteins including Cyclin E and MYC, and antagonizes the cytostatic effect of Wnt inhibitors. Moreover, although *FBXW7* mutations do not mitigate β-catenin degradation upon Wnt inhibition, *FBXW7*-mutant *RNF43*-mutant/*RSPO*-fusion cancers instead lose dependence on β-catenin signaling, accompanied by dedifferentiation and loss of lineage specificity. These *FBXW7*-mutant Wnt/β-catenin-independent tumors are susceptible to multi-CDK inhibition by dinaciclib. An in depth understanding of primary resistance to anti-Wnt/β-catenin therapies allows for more appropriate patient selection and use of alternative mechanism-based therapies.
