## Supplemental tables for "Recurrent *FBXW7* mutations bypass Wnt/β-catenin addiction in cancer"

### Sheet: Cell lines
Cell line	Source
AsPC-1	ATCC
EGI-1	DSMZ
ESO51	European Collection of Authenticated Cell Cultures
HCT116	Duke Cell Culture Facility
HPAF-II	Duke Cell Culture Facility
HuCCT1	RIKEN BRC Cell Bank
HuG1-N	RIKEN BRC Cell Bank
JHOM2B	RIKEN BRC Cell Bank
NCIH2172	ATCC
NCIH854	Korean Cell Line Bank
Patu8988S	DSMZ
SNU1411	Korean Cell Line Bank

### Sheet: Antibodies
Antibody	Catalogue No.	Assay	Dilution
p-RB S780	CST 8180	WB	1:1000
Rb	CST 9309	WB	1:2000
E2F1	CST 3742	WB	1:1000
β-actin	CST 4967	WB	1:1000
Cyclin E1	CST 4129	WB	1:1000
c-MYC	Abcam 32072	WB	1:1000
KLF5	Abcam 137676	WB	1:1000
PKM2	CST 3198	WB	1:1000
c-Jun	sc 1694	WB	1:500
Cleaved Notch1	CST 4147	WB	1:1000
β-catenin	BD 610154	IHC	1:150
GFP	CST 2956	IHC	1:200
Ki67	KI67-MM1-L-CE	IHC	1:100
Goat anti-rabbit IgG-HRP conjugate	Bio-Rad 1706515	WB	1:5000
		IHC	1:200
Goat anti-mouse IgG-HRP conjugate	Bio-Rad 1706516	WB	1:5000
		IHC	1:200
Goat anti-rabbit IgG DyLight 680	Invitrogen 35568	WB	1:5000
Goat anti-mouse IgG DyLight 800	Invitrogen SA5-10176	WB	1:5000

### Sheet: sgRNAs
sgRNA	Sequence (5'-3')
sgNTC#1	GATGTGGTCATTCGTCATGA
sgFBXW7#1	ACATTAGTGGGACATACAGG
isgNTC#2	GTTCGACTCGCGTGACCGTA
isgCTNNB1#1	GCCCCGGGAGCGGAGAGCGA
isgCTNNB1#2	GGCCCCGGAAGGATAAGGAA
isgCTNNB1#4	GCGGTCTGTGGCAGCAGCGT
isgMYC#1	GCTGTAGTAATTCCAGCGAG
isgMYC#2	GGGAGATCCGGAGCGAATAG

### Sheet: Primers
Gene	Forward primer (5'-3')	Reverse primer (5'-3')
ACTB	AAGGATTCCTATGTGGGCGACG	GCCTGGATAGCAACGTACATGG
AGR2	ACAAAGGACTCTCGACCCAAA	GTGGGCACTCATCCAAGTGA
ANXA1	CTAAGCGAAACAATGCACAGC	CCTCCTCAAGGTGACCTGTAA
ANXA3	TTAGCCCATCAGTGGATGCTG	CTGTGCATTTGACCTCTCAGT
ANXA5	GTTTGGCAGGGATCTTCTGGA	TCATAAAGCCGAGAGGGTTTCA
AREG	GAGCCGACTATGACTACTCAGA	TCACTTTCCGTCTTGTTTTGGG
AXIN2	CAACACCAGGCGGAACGAA	GCCCAATAAGGAGTGTAAGGACT
CTNNB1	CACAAGCAGAGTGCTGAAGGTG	GATTCCTGAGAGTCCAAAGACAG
FAM83A	CCAGACCGTCAAGCACAACA	GGAGCACACAAACGAACACC
GATA6	CTGCGGGCTCTACAGCAAG	GTTGGCACAGGACAATCCAAG
KRT15	GACGGAGATCACAGACCTGAG	CTCCAGCCGTGTCTTTATGTC
LYZ	TCAATAGCCGCTACTGGTGTA	ATCACGGACAACCCTCTTTGC
MYC	AATGAAAAGGCCCCCAAGGTAGTTATCC	GTCGTTTCCGCAACAAGTCCTCTTC
NKD1	TCGCCGGGATAGAAAACTACA	CAGTTCTGACTTCTGGGCCAC
RNF43	CATCAGCATCGTCAAGCTGGA	TTACCCCAGATCAACACCACT
